# Dissecting the Heterogeneity and Tumor-Associated Dynamics of Human Liver Group I ILC via scRNA Sequencing Data

**DOI:** 10.1101/2024.10.24.619932

**Authors:** Yumo Zhang, Jitian He, Xue Li, Huaiyong Chen, Zhouxin Yang, Youwei Wang

## Abstract

Single-cell transcriptome analysis has made outstanding contributions to the identification of new cell lineages and the study of cancer immune microenvironment. Yet, the characterization of human liver ILC1s and their dynamic changes in the tumor microenvironment have not been thoroughly studied at this detailed level. Here, we performed an integrated analysis of mouse and human liver immune cells to identify human liver ILC1 based on identified mouse liver ILC1 and to verify its functional similarity. Additionally, our findings highlighted the different expression patterns of the EOMES gene in human versus mouse group I ILCs, suggesting its reduced regulatory significance in human liver NK cells and ILC1 compared to murine models. A unique subset of *CD127*^hi^ intermediate ILCs (intILCs) was identified, exhibiting traits of both human liver NK cells and ILC1. Single-cell sequencing data analysis and TCGA were utilized to characterize the distinct alterations in the genes and functions of NK cells, ILC1, and intILCs in human hepatocellular carcinoma. It was found that the dynamic changes of ILC1 and intILCs, along with some of their subpopulations, may be key factors in tumor progression. This study provided new insights into the identification of ILC1 in human liver and the immunologic changes and mechanism of group I ILCs in the tumor microenvironment, and these findings may be applicable to improving the diagnosis and treatment of hepatocellular carcinoma.

**Graphical Abstract:** 
