## supplemental table1 for "Dissecting the Heterogeneity and Tumor-Associated Dynamics of Human Liver Group I ILC via scRNA Sequencing Data"

### Sheet: Table S1
Cell marker genes
	p_val	avg_log2FC	pct.1	pct.2	p_val_adj	cluster	gene
1	0	3.55914	0.997	0.179	0	B cells	CD79A
2	0	3.20151	0.992	0.235	0	B cells	CD79B
3	0	3.20093	0.908	0.111	0	B cells	EBF1
4	0	2.98184	0.964	0.124	0	B cells	MS4A1
5	0	2.75599	0.87	0.145	0	B cells	LY6D
6	0	2.49562	1	0.696	0	B cells	CD74
7	0	2.47898	0.882	0.245	0	B cells	H2-EB1
8	0	2.4299	0.884	0.249	0	B cells	H2-AA
9	0	2.36739	0.878	0.174	0	B cells	FCMR
10	0	2.35474	0.913	0.149	0	B cells	BANK1
11	0	2.28649	0.887	0.266	0	B cells	H2-AB1
12	0	2.17542	0.787	0.11	0	B cells	H2-DMB2
13	0	2.15403	0.795	0.13	0	B cells	H2-OB
14	0	2.15065	0.877	0.195	0	B cells	RALGPS2
15	0	2.08536	0.67	0.084	0	B cells	FCER2A
16	0	2.04799	0.769	0.088	0	B cells	PAX5
17	0	2.02008	0.92	0.338	0	B cells	MEF2C
18	0	1.99764	0.591	0.073	0	B cells	VPREB3
19	0	1.86986	0.752	0.116	0	B cells	FCRLA
20	0	1.86206	0.706	0.11	0	B cells	SIGLECG
21	0	1.82223	0.764	0.115	0	B cells	CD19
22	0	1.77271	0.727	0.101	0	B cells	CD22
23	0	1.76922	0.739	0.236	0	B cells	FCHSD2
24	0	1.6892	0.915	0.513	0	B cells	FOXP1
25	0	1.65617	0.599	0.11	0	B cells	CD24A
26	0	1.64017	0.68	0.182	0	B cells	GM8369
27	0	1.60739	0.584	0.084	0	B cells	SERPINB1A
28	0	1.58898	0.856	0.334	0	B cells	POU2F2
29	0	1.55268	0.763	0.291	0	B cells	4930523C07RIK
30	0	1.5285	0.604	0.083	0	B cells	TNFRSF13C
31	0	2.64922	0.511	0.144	0	CD8+ T cells	KLRB1
32	0	2.06302	0.588	0.086	0	CD8+ T cells	CXCR6
33	0	1.96706	0.72	0.19	0	CD8+ T cells	IL7R
34	0	1.80702	0.729	0.161	0	CD8+ T cells	TRAC
35	0	1.78532	0.921	0.251	0	CD8+ T cells	CD3D
36	0	1.63058	0.671	0.193	0	CD8+ T cells	TRBC2
37	0	1.60137	0.854	0.223	0	CD8+ T cells	CD3E
38	0	1.53471	0.743	0.207	0	CD8+ T cells	CD3G
39	0	1.53398	0.877	0.444	0	CD8+ T cells	ID2
40	0	1.5065	0.34	0.057	0	CD8+ T cells	AC092580.4
41	0	1.28993	0.527	0.117	0	CD8+ T cells	RORA
42	1.75E-300	1.11581	0.916	0.531	5.43E-296	CD8+ T cells	HCST
43	2.24E-293	1.93134	0.566	0.181	6.97E-289	CD8+ T cells	IL32
44	1.32E-281	1.0506	0.715	0.273	4.11E-277	CD8+ T cells	LCK
45	3.82E-261	1.1491	0.445	0.118	1.19E-256	CD8+ T cells	CD28
46	3.16E-249	1.15186	0.31	0.059	9.83E-245	CD8+ T cells	SPOCK2
47	3.88E-236	1.0995	0.568	0.205	1.21E-231	CD8+ T cells	SKAP1
48	2.32E-232	1.60294	0.487	0.156	7.22E-228	CD8+ T cells	IL2RB
49	7.25E-225	1.19792	0.314	0.066	2.26E-220	CD8+ T cells	KLRG1
50	8.83E-223	1.25075	0.388	0.098	2.74E-218	CD8+ T cells	GZMK
51	2.41E-198	1.32788	0.373	0.109	7.49E-194	CD8+ T cells	THY1
52	1.69E-163	1.23267	0.88	0.608	5.26E-159	CD8+ T cells	LTB
53	1.67E-160	1.20459	0.444	0.158	5.20E-156	CD8+ T cells	TRBC1
54	7.73E-134	1.05477	0.342	0.116	2.40E-129	CD8+ T cells	CD8A
55	1.95E-110	1.07901	0.582	0.345	6.07E-106	CD8+ T cells	HLA-A
56	6.45E-100	1.12126	0.576	0.348	2.00E-95	CD8+ T cells	HLA-C
57	5.07E-98	1.06203	0.587	0.357	1.58E-93	CD8+ T cells	HLA-B
58	1.51E-91	1.09856	0.531	0.331	4.71E-87	CD8+ T cells	CCND2
59	2.34E-79	1.06422	0.404	0.21	7.29E-75	CD8+ T cells	MS4A4B
60	2.71E-35	1.08942	0.278	0.159	8.42E-31	CD8+ T cells	SAA1
61	0	2.92975	0.998	0.604	0	Macrophages	CST3
62	0	2.13701	0.808	0.178	0	Macrophages	AIF1
63	0	2.10429	0.894	0.234	0	Macrophages	LST1
64	0	1.75363	0.858	0.367	0	Macrophages	IFITM3
65	0	1.61446	0.484	0.065	0	Macrophages	MS4A7
66	0	1.57724	0.958	0.379	0	Macrophages	FCER1G
67	0	1.56686	0.873	0.301	0	Macrophages	SPI1
68	0	1.55687	0.797	0.152	0	Macrophages	CD68
69	0	1.47213	0.76	0.207	0	Macrophages	LGALS3
70	0	1.46187	0.986	0.661	0	Macrophages	PSAP
71	1.47E-307	1.45348	0.431	0.078	4.58E-303	Macrophages	MS4A6A
72	2.19E-292	1.90234	0.969	0.632	6.81E-288	Macrophages	SAT1
73	2.02E-285	1.46604	0.434	0.092	6.28E-281	Macrophages	HLA-DMA
74	5.97E-283	2.07802	0.538	0.146	1.85E-278	Macrophages	LYZ
75	1.31E-274	1.53406	0.389	0.071	4.09E-270	Macrophages	FCN1
76	1.18E-251	1.53286	0.465	0.118	3.68E-247	Macrophages	TYMP
77	3.24E-232	2.33836	0.52	0.17	1.01E-227	Macrophages	HLA-DRB1
78	1.73E-231	2.30451	0.399	0.096	5.37E-227	Macrophages	HLA-DRB5
79	2.36E-226	1.71209	0.463	0.125	7.33E-222	Macrophages	TIMP1
80	1.56E-225	2.59959	0.546	0.197	4.84E-221	Macrophages	HLA-DRA
81	1.21E-221	2.29688	0.504	0.166	3.76E-217	Macrophages	HLA-DPA1
82	3.58E-209	2.368	0.51	0.179	1.11E-204	Macrophages	HLA-DPB1
83	1.44E-193	1.83545	0.354	0.085	4.48E-189	Macrophages	HLA-DQA1
84	9.94E-190	1.78094	0.393	0.107	3.09E-185	Macrophages	HLA-DQB1
85	2.78E-185	1.51853	0.998	0.989	8.63E-181	Macrophages	FTH1
86	2.86E-179	1.54194	0.74	0.383	8.88E-175	Macrophages	CEBPB
87	1.52E-138	1.53606	0.36	0.11	4.74E-134	Macrophages	C1QB
88	4.77E-108	2.19806	0.556	0.366	1.48E-103	Macrophages	FTL
89	2.76E-92	1.58196	0.411	0.188	8.58E-88	Macrophages	LYZ2
90	2.98E-09	1.79536	0.527	0.475	9.27E-05	Macrophages	APOE
91	0	2.65455	0.985	0.294	0	NKT cells	CCL5
92	0	2.07987	0.666	0.181	0	NKT cells	IL32
93	0	2.0535	0.597	0.101	0	NKT cells	CD8A
94	0	2.04288	0.752	0.184	0	NKT cells	CST7
95	0	2.02336	0.496	0.095	0	NKT cells	GZMK
96	0	1.89638	0.703	0.175	0	NKT cells	TRAC
97	0	1.88239	0.391	0.059	0	NKT cells	GZMH
98	0	1.87649	0.94	0.313	0	NKT cells	NKG7
99	0	1.85743	0.37	0.049	0	NKT cells	TRGC2
100	0	1.84527	0.829	0.278	0	NKT cells	CCL4
101	0	1.82741	0.668	0.203	0	NKT cells	TRBC2
102	0	1.75148	0.77	0.242	0	NKT cells	CD3E
103	0	1.73756	0.859	0.269	0	NKT cells	CD3D
104	0	1.62533	0.707	0.236	0	NKT cells	KLRD1
105	0	1.57225	0.314	0.027	0	NKT cells	CD8B
106	0	1.5525	0.93	0.538	0	NKT cells	HCST
107	0	1.52687	0.713	0.225	0	NKT cells	CTSW
108	0	1.49831	0.733	0.19	0	NKT cells	GZMA
109	1.05E-263	1.4468	0.363	0.067	3.26E-259	NKT cells	KLRG1
110	1.01E-260	1.68103	0.741	0.338	3.14E-256	NKT cells	HLA-A
111	6.99E-238	1.59002	0.745	0.34	2.17E-233	NKT cells	HLA-C
112	5.12E-232	1.55504	0.53	0.157	1.59E-227	NKT cells	TRBC1
113	7.67E-232	1.43501	0.418	0.102	2.38E-227	NKT cells	GZMM
114	2.89E-225	1.50348	0.659	0.254	9.00E-221	NKT cells	CD7
115	8.04E-219	1.46705	0.621	0.228	2.50E-214	NKT cells	CD3G
116	3.42E-198	1.40232	0.749	0.349	1.06E-193	NKT cells	HLA-B
117	1.18E-188	1.83914	0.603	0.278	3.68E-184	NKT cells	CMC1
118	1.00E-186	1.43827	0.473	0.157	3.12E-182	NKT cells	RARRES3
119	5.94E-186	1.71764	0.398	0.108	1.85E-181	NKT cells	GZMB
120	1.52E-104	1.41185	0.476	0.229	4.73E-100	NKT cells	RGS1
121	0	3.78526	0.652	0.14	0	Monocytes	LYZ
122	0	3.70557	0.679	0.178	0	Monocytes	S100A8
123	0	3.67976	0.68	0.22	0	Monocytes	S100A9
124	0	3.61422	0.598	0.046	0	Monocytes	S100A12
125	0	3.2187	0.773	0.051	0	Monocytes	VCAN
126	0	2.7933	0.792	0.08	0	Monocytes	MNDA
127	0	2.68383	0.421	0.05	0	Monocytes	RP11-1143G9.4
128	0	2.66616	0.597	0.058	0	Monocytes	FCN1
129	0	2.58943	0.361	0.03	0	Monocytes	FN1
130	0	2.52402	0.997	0.48	0	Monocytes	S100A6
131	0	2.45755	0.996	0.398	0	Monocytes	S100A4
132	0	2.41369	0.586	0.058	0	Monocytes	CSTA
133	0	2.29412	0.69	0.215	0	Monocytes	LGALS3
134	0	2.14498	0.76	0.109	0	Monocytes	CD14
135	0	2.03207	0.948	0.436	0	Monocytes	LGALS1
136	0	2.02484	0.956	0.233	0	Monocytes	LST1
137	0	2.02389	0.524	0.023	0	Monocytes	F13A1
138	0	1.90224	0.979	0.675	0	Monocytes	VIM
139	0	1.89656	0.998	0.44	0	Monocytes	TYROBP
140	0	1.84621	0.561	0.113	0	Monocytes	TYMP
141	0	1.84119	0.35	0.027	0	Monocytes	THBS1
142	0	1.83852	0.798	0.182	0	Monocytes	AIF1
143	0	1.77126	0.837	0.379	0	Monocytes	CEBPB
144	0	1.66399	0.975	0.381	0	Monocytes	FCER1G
145	2.80E-274	1.96045	0.498	0.125	8.72E-270	Monocytes	CCR2
146	4.00E-267	1.75783	0.976	0.664	1.24E-262	Monocytes	NEAT1
147	2.89E-185	2.13054	0.654	0.36	9.00E-181	Monocytes	FTL
148	5.54E-175	2.28617	0.718	0.38	1.72E-170	Monocytes	IFITM3
149	3.88E-142	1.8884	0.345	0.108	1.21E-137	Monocytes	MS4A6C
150	3.91E-63	4.26114	0.346	0.194	1.21E-58	Monocytes	LYZ2
151	0	1.98735	0.652	0.077	0	CD4+ T cells	LEF1
152	0	1.96808	0.72	0.108	0	CD4+ T cells	TCF7
153	0	1.94837	0.836	0.176	0	CD4+ T cells	IL7R
154	0	1.77342	0.602	0.189	0	CD4+ T cells	MS4A4B
155	0	1.56756	0.59	0.202	0	CD4+ T cells	MS4A6B
156	0	1.56685	0.675	0.129	0	CD4+ T cells	BCL11B
157	0	1.54554	0.932	0.247	0	CD4+ T cells	CD3D
158	0	1.50662	0.842	0.195	0	CD4+ T cells	CD3G
159	0	1.41354	0.28	0.027	0	CD4+ T cells	DAPL1
160	0	1.36278	0.566	0.105	0	CD4+ T cells	CD28
161	0	1.22774	0.72	0.181	0	CD4+ T cells	LAT
162	0	1.0404	0.459	0.099	0	CD4+ T cells	THY1
163	0	1.00208	0.664	0.194	0	CD4+ T cells	SKAP1
164	0	0.979148	0.786	0.265	0	CD4+ T cells	LCK
165	0	0.962119	0.534	0.117	0	CD4+ T cells	ITK
166	0	0.960167	0.388	0.059	0	CD4+ T cells	CD5
167	0	0.934843	0.799	0.226	0	CD4+ T cells	CD3E
168	0	0.884778	0.999	0.97	0	CD4+ T cells	RPL12
169	0	0.867827	0.987	0.913	0	CD4+ T cells	EEF1B2
170	2.66E-289	1.03374	0.994	0.956	8.28E-285	CD4+ T cells	RPLP0
171	1.01E-288	0.871387	0.447	0.11	3.13E-284	CD4+ T cells	PRKCQ
172	2.02E-262	0.961021	0.899	0.495	6.27E-258	CD4+ T cells	SARAF
173	4.42E-252	0.88449	0.999	0.979	1.37E-247	CD4+ T cells	RPS6
174	5.31E-232	0.882514	0.543	0.195	1.65E-227	CD4+ T cells	DGKA
175	1.60E-225	0.990373	0.59	0.22	4.99E-221	CD4+ T cells	EMB
176	2.23E-218	1.6832	0.314	0.073	6.94E-214	CD4+ T cells	GM12840
177	3.64E-191	1.08427	0.514	0.182	1.13E-186	CD4+ T cells	TRAC
178	1.16E-127	0.978648	0.622	0.359	3.62E-123	CD4+ T cells	SATB1
179	1.39E-115	0.974244	0.47	0.212	4.31E-111	CD4+ T cells	TRBC2
180	1.21E-92	0.997441	0.524	0.317	3.77E-88	CD4+ T cells	SMC4
181	0	5.41842	0.949	0.029	0	Kupffer cells	CD5L
182	0	4.94942	0.699	0.036	0	Kupffer cells	CLEC4F
183	0	4.6506	0.996	0.083	0	Kupffer cells	C1QA
184	0	4.58891	0.947	0.243	0	Kupffer cells	LGMN
185	0	4.532	0.902	0.106	0	Kupffer cells	SDC3
186	0	4.41358	0.985	0.057	0	Kupffer cells	C1QC
187	0	4.21196	0.937	0.097	0	Kupffer cells	SLC40A1
188	0	4.20217	0.995	0.429	0	Kupffer cells	CTSB
189	0	4.12208	0.684	0.116	0	Kupffer cells	WFDC17
190	0	4.06867	0.901	0.044	0	Kupffer cells	VSIG4
191	0	4.0464	0.941	0.078	0	Kupffer cells	C1QB
192	0	3.94274	0.666	0.015	0	Kupffer cells	FCNA
193	0	3.50756	0.838	0.106	0	Kupffer cells	HMOX1
194	0	3.45778	0.622	0.025	0	Kupffer cells	LPL
195	0	3.40948	0.948	0.212	0	Kupffer cells	CREG1
196	0	3.28173	0.937	0.45	0	Kupffer cells	APOE
197	0	3.19321	0.553	0.023	0	Kupffer cells	MARCO
198	0	3.1788	0.951	0.318	0	Kupffer cells	GRN
199	0	3.1379	0.837	0.106	0	Kupffer cells	CSF1R
200	0	3.04749	0.887	0.295	0	Kupffer cells	MARCKS
201	0	2.97938	0.627	0.013	0	Kupffer cells	C6
202	0	2.96522	0.758	0.02	0	Kupffer cells	FOLR2
203	0	2.92527	0.864	0.109	0	Kupffer cells	MAFB
204	0	2.90804	0.819	0.156	0	Kupffer cells	APOC1
205	0	2.90273	0.849	0.143	0	Kupffer cells	CFP
206	0	2.78545	0.661	0.126	0	Kupffer cells	HPGD
207	0	2.76815	0.909	0.447	0	Kupffer cells	CTSC
208	0	2.76704	0.782	0.035	0	Kupffer cells	AXL
209	0	2.7479	0.739	0.063	0	Kupffer cells	CD163
210	0	2.70996	0.628	0.028	0	Kupffer cells	IL18BP
211	0	4.06908	0.93	0.083	0	Epithelial cells	PTPRB
212	0	4.04655	0.879	0.085	0	Epithelial cells	AQP1
213	0	3.89155	0.831	0.276	0	Epithelial cells	SEPP1
214	0	3.85003	0.949	0.118	0	Epithelial cells	CLEC4G
215	0	3.79825	0.882	0.054	0	Epithelial cells	KDR
216	0	3.76163	0.933	0.165	0	Epithelial cells	EHD3
217	0	3.73429	0.915	0.132	0	Epithelial cells	DNASE1L3
218	0	3.64906	0.902	0.084	0	Epithelial cells	PLPP3
219	0	3.56198	0.937	0.127	0	Epithelial cells	IGFBP7
220	0	3.3437	0.902	0.236	0	Epithelial cells	FCGR2B
221	0	3.23077	0.869	0.107	0	Epithelial cells	NRP1
222	0	3.20246	0.816	0.046	0	Epithelial cells	BMP2
223	0	3.18419	0.858	0.063	0	Epithelial cells	GPIHBP1
224	0	3.12671	0.836	0.041	0	Epithelial cells	GPR182
225	0	3.044	0.863	0.083	0	Epithelial cells	ENG
226	0	3.0027	0.88	0.054	0	Epithelial cells	SPARC
227	0	2.79904	0.891	0.094	0	Epithelial cells	EGFL7
228	0	2.77904	0.812	0.035	0	Epithelial cells	TSPAN7
229	0	2.71991	0.802	0.107	0	Epithelial cells	STAB1
230	0	2.70871	0.834	0.038	0	Epithelial cells	ADGRF5
231	0	2.70655	0.905	0.127	0	Epithelial cells	IGFBP4
232	0	2.68382	0.805	0.075	0	Epithelial cells	LIFR
233	0	2.6575	0.792	0.058	0	Epithelial cells	STAB2
234	0	2.61556	0.924	0.259	0	Epithelial cells	MAF
235	0	2.60975	0.752	0.031	0	Epithelial cells	TIMP3
236	0	2.60514	0.781	0.029	0	Epithelial cells	OIT3
237	0	2.592	0.798	0.042	0	Epithelial cells	TINAGL1
238	0	2.58113	0.796	0.048	0	Epithelial cells	PLPP1
239	0	2.53549	0.845	0.16	0	Epithelial cells	IL6ST
240	0	2.5175	0.852	0.14	0	Epithelial cells	MRC1
241	0	3.49264	0.793	0.097	0	ILC1s	XCL1
242	0	3.10627	0.622	0.053	0	ILC1s	XCL2
243	0	2.81359	0.784	0.223	0	ILC1s	CCL3
244	0	2.77727	0.79	0.277	0	ILC1s	CMC1
245	0	2.73658	0.982	0.249	0	ILC1s	CD7
246	0	2.52808	0.645	0.055	0	ILC1s	KLRF1
247	0	2.52373	0.704	0.071	0	ILC1s	KLRC1
248	0	2.45097	0.917	0.289	0	ILC1s	CCL4
249	0	2.40928	0.964	0.237	0	ILC1s	KLRD1
250	0	2.3395	0.77	0.102	0	ILC1s	CD160
251	0	2.26378	0.798	0.157	0	ILC1s	IL2RB
252	0	2.18527	0.716	0.151	0	ILC1s	KLRB1
253	0	2.14034	0.99	0.327	0	ILC1s	NKG7
254	0	1.9859	0.503	0.046	0	ILC1s	TRDC
255	0	1.80993	0.79	0.202	0	ILC1s	GZMA
256	0	1.68865	0.404	0.039	0	ILC1s	NCR1
257	0	1.65195	0.371	0.036	0	ILC1s	CLIC3
258	1.32E-303	1.81847	0.783	0.235	4.10E-299	ILC1s	CTSW
259	1.94E-272	1.71963	0.678	0.19	6.04E-268	ILC1s	TXK
260	1.50E-250	1.67457	0.521	0.105	4.67E-246	ILC1s	GZMK
261	2.20E-249	1.91469	0.84	0.32	6.83E-245	ILC1s	CCL5
262	1.02E-229	1.91334	0.58	0.155	3.16E-225	ILC1s	IFITM1
263	3.17E-203	1.72534	0.625	0.208	9.85E-199	ILC1s	CD247
264	1.18E-195	1.61177	0.456	0.11	3.68E-191	ILC1s	MATK
265	3.42E-195	1.65505	0.373	0.068	1.06E-190	ILC1s	AREG
266	1.09E-190	1.60665	0.485	0.125	3.38E-186	ILC1s	STK17A
267	2.08E-136	1.62701	0.714	0.404	6.47E-132	ILC1s	GSTP1
268	7.65E-113	1.60195	0.289	0.066	2.38E-108	ILC1s	CCL4L2
269	1.83E-105	1.75163	0.539	0.233	5.69E-101	ILC1s	RGS1
270	1.60E-100	1.61094	0.379	0.117	4.97E-96	ILC1s	GZMB
271	0	4.02339	0.915	0.201	0	NK cells	GZMA
272	0	3.18885	0.456	0.052	0	NK cells	GNLY
273	0	2.79186	0.997	0.332	0	NK cells	NKG7
274	0	2.70937	0.821	0.1	0	NK cells	GZMB
275	0	2.63079	0.408	0.022	0	NK cells	FGFBP2
276	0	2.59837	0.839	0.144	0	NK cells	PRF1
277	0	2.46643	0.253	0.004	0	NK cells	KLRA4
278	0	2.35888	0.295	0.006	0	NK cells	KLRA8
279	0	2.22565	0.958	0.242	0	NK cells	KLRD1
280	0	2.19469	0.498	0.038	0	NK cells	NCR1
281	0	2.14432	0.434	0.052	0	NK cells	KLRE1
282	0	1.9662	0.848	0.236	0	NK cells	CTSW
283	0	1.64185	0.51	0.052	0	NK cells	S1PR5
284	0	1.56136	0.252	0.012	0	NK cells	KLRA7
285	0	1.50173	0.261	0.002	0	NK cells	CMA1
286	7.11E-297	2.82822	0.906	0.321	2.21E-292	NK cells	CCL5
287	3.30E-286	2.08202	0.434	0.06	1.02E-281	NK cells	KLRB1C
288	1.55E-271	1.87041	0.265	0.02	4.83E-267	NK cells	KLRA9
289	1.54E-270	1.6421	0.445	0.064	4.79E-266	NK cells	KLRC2
290	1.45E-240	1.51316	0.421	0.066	4.51E-236	NK cells	IL18RAP
291	2.10E-232	1.92907	0.347	0.046	6.53E-228	NK cells	SPON2
292	1.10E-229	2.14935	0.484	0.096	3.41E-225	NK cells	KLRK1
293	2.42E-217	1.79744	0.416	0.069	7.53E-213	NK cells	KLRF1
294	6.72E-216	1.82714	0.702	0.205	2.09E-211	NK cells	CST7
295	9.95E-174	1.60283	0.29	0.042	3.09E-169	NK cells	CLIC3
296	2.82E-156	1.66992	0.611	0.212	8.78E-152	NK cells	CD247
297	3.87E-149	1.71935	0.356	0.071	1.20E-144	NK cells	GZMH
298	2.04E-147	1.63175	0.647	0.232	6.33E-143	NK cells	CCL3
299	2.87E-144	1.47211	0.834	0.404	8.92E-140	NK cells	FCER1G
300	8.51E-41	2.6048	0.452	0.318	2.64E-36	NK cells	AW112010
301	0	6.58313	0.988	0.142	0	Plasma cells	JCHAIN
302	0	3.70859	0.986	0.311	0	Plasma cells	MZB1
303	0	2.60153	0.857	0.015	0	Plasma cells	DERL3
304	0	2.42813	0.399	0.012	0	Plasma cells	IGLL5
305	0	2.41535	0.898	0.131	0	Plasma cells	FKBP11
306	0	2.37811	0.914	0.218	0	Plasma cells	SDF2L1
307	0	2.26313	0.817	0.007	0	Plasma cells	TNFRSF17
308	0	2.08274	0.76	0.118	0	Plasma cells	PIM2
309	0	1.97156	0.919	0.218	0	Plasma cells	UBE2J1
310	0	1.93261	0.848	0.157	0	Plasma cells	PRDX4
311	3.02E-304	5.04944	0.629	0.087	9.40E-300	Plasma cells	IGHG3
312	4.05E-302	2.90066	0.981	0.367	1.26E-297	Plasma cells	XBP1
313	3.21E-297	4.85725	0.572	0.073	9.98E-293	Plasma cells	IGHG2
314	9.45E-270	5.21764	0.466	0.051	2.94E-265	Plasma cells	IGHA2
315	3.23E-267	2.08764	0.898	0.27	1.00E-262	Plasma cells	SPCS3
316	4.85E-254	1.97173	0.929	0.298	1.51E-249	Plasma cells	PDIA4
317	8.78E-254	5.33878	0.613	0.102	2.73E-249	Plasma cells	IGHG4
318	1.85E-252	5.80938	0.644	0.118	5.74E-248	Plasma cells	IGHG1
319	1.47E-250	2.15557	0.931	0.297	4.56E-246	Plasma cells	MYDGF
320	1.82E-243	2.02397	0.955	0.375	5.64E-239	Plasma cells	SSR3
321	1.24E-238	2.43575	0.952	0.474	3.85E-234	Plasma cells	SEC11C
322	1.91E-232	6.10562	0.817	0.201	5.94E-228	Plasma cells	IGLC2
323	1.10E-231	6.09637	0.743	0.15	3.43E-227	Plasma cells	IGLC3
324	4.76E-225	2.66837	0.983	0.658	1.48E-220	Plasma cells	HSP90B1
325	1.58E-210	5.45847	0.665	0.147	4.91E-206	Plasma cells	IGHA1
326	1.27E-207	6.40447	0.917	0.38	3.94E-203	Plasma cells	IGKC
327	3.31E-202	2.19479	0.969	0.616	1.03E-197	Plasma cells	SSR4
328	8.82E-195	2.08336	0.898	0.387	2.74E-190	Plasma cells	MANF
329	5.79E-189	2.40816	0.665	0.15	1.80E-184	Plasma cells	HIST1H4C
330	4.97E-106	3.74825	0.67	0.212	1.55E-101	Plasma cells	IGHM
331	0	3.35836	0.385	0.006	0	other cells	SIGLECH
332	0	2.61806	0.357	0.005	0	other cells	COX6A2
333	0	2.15389	0.405	0.025	0	other cells	CCR9
334	0	1.98445	0.285	0.02	0	other cells	KLK1
335	0	1.71006	0.464	0.067	0	other cells	RUNX2
336	0	1.4738	0.284	0.004	0	other cells	CD209D
337	0	1.42296	0.367	0.014	0	other cells	SMIM5
338	0	1.37349	0.266	0	0	other cells	D13ERTD608E
339	0	1.32489	0.412	0.022	0	other cells	UPB1
340	8.50E-308	1.4232	0.497	0.105	2.64E-303	other cells	ATP1B1
341	5.04E-297	1.26134	0.651	0.183	1.57E-292	other cells	FDPS
342	2.35E-282	1.36433	0.266	0.03	7.30E-278	other cells	MKI67
343	4.60E-262	1.26305	0.264	0.032	1.43E-257	other cells	TOP2A
344	2.63E-249	1.61552	0.691	0.27	8.17E-245	other cells	PTMS
345	4.39E-237	2.27551	0.443	0.105	1.36E-232	other cells	LY6C2
346	1.89E-234	1.42441	0.468	0.119	5.88E-230	other cells	LAIR1
347	1.07E-209	2.16581	0.461	0.129	3.32E-205	other cells	STMN1
348	6.64E-196	1.6601	0.454	0.133	2.07E-191	other cells	CCND1
349	3.14E-139	2.52776	0.786	0.479	9.76E-135	other cells	BST2
350	6.84E-114	1.38463	0.786	0.529	2.13E-109	other cells	PLAC8
351	3.20E-110	1.37497	0.467	0.21	9.95E-106	other cells	PLD4
352	3.72E-107	1.6478	0.47	0.213	1.16E-102	other cells	CTSL
353	2.03E-84	1.90418	0.591	0.379	6.30E-80	other cells	TCF4
354	6.55E-84	1.29093	0.441	0.215	2.04E-79	other cells	MPEG1
355	3.44E-68	1.31738	0.546	0.342	1.07E-63	other cells	RNASE6
356	4.46E-65	1.41473	0.788	0.515	1.39E-60	other cells	TUBA1B
357	2.75E-63	2.27238	0.601	0.431	8.56E-59	other cells	IRF8
358	1.66E-47	1.52704	0.786	0.569	5.18E-43	other cells	HMGB2
359	2.05E-26	1.59238	0.27	0.156	6.36E-22	other cells	HIST1H4C
360	7.07E-19	1.4485	0.257	0.178	2.20E-14	other cells	TUBB
361	0	4.94938	0.986	0.198	0	Neutrophils	S100A8
362	0	4.83151	0.398	0.003	0	Neutrophils	RETNLG
363	0	2.7148	0.265	0.005	0	Neutrophils	LCN2
364	0	2.69444	0.423	0.008	0	Neutrophils	CXCR2
365	9.28E-289	3.32369	0.699	0.09	2.88E-284	Neutrophils	CSF3R
366	1.95E-281	4.88812	0.996	0.237	6.08E-277	Neutrophils	S100A9
367	1.08E-271	2.3864	0.373	0.023	3.37E-267	Neutrophils	PTGS2
368	1.34E-256	4.15263	0.534	0.054	4.18E-252	Neutrophils	CXCL2
369	1.35E-255	2.75563	0.423	0.033	4.19E-251	Neutrophils	MMP9
370	1.28E-241	2.72435	0.419	0.034	3.97E-237	Neutrophils	HDC
371	1.17E-232	3.48193	0.466	0.045	3.65E-228	Neutrophils	G0S2
372	8.02E-225	4.99641	0.656	0.101	2.49E-220	Neutrophils	IL1B
373	2.00E-189	3.8413	0.434	0.048	6.21E-185	Neutrophils	SLPI
374	6.52E-167	3.04701	0.516	0.075	2.03E-162	Neutrophils	S100A12
375	7.75E-162	2.60263	0.616	0.124	2.41E-157	Neutrophils	MXD1
376	7.56E-147	2.70189	0.53	0.091	2.35E-142	Neutrophils	VCAN
377	6.96E-144	2.4916	0.975	0.506	2.17E-139	Neutrophils	S100A6
378	2.36E-135	2.29202	0.982	0.468	7.32E-131	Neutrophils	TYROBP
379	9.98E-118	3.13635	0.925	0.655	3.10E-113	Neutrophils	S100A11
380	1.32E-110	2.6318	0.409	0.068	4.11E-106	Neutrophils	RP11-1143G9.4
381	1.43E-106	2.76683	0.315	0.042	4.45E-102	Neutrophils	CXCL8
382	3.42E-87	2.73039	0.57	0.167	1.06E-82	Neutrophils	LYZ
383	1.67E-71	2.46131	0.394	0.095	5.20E-67	Neutrophils	CCL6
384	6.10E-66	2.4287	0.516	0.178	1.90E-61	Neutrophils	EGR1
385	2.60E-62	3.35707	0.556	0.232	8.09E-58	Neutrophils	MSRB1
386	2.91E-62	2.33432	0.72	0.404	9.05E-58	Neutrophils	CEBPB
387	1.04E-55	2.2686	0.444	0.153	3.24E-51	Neutrophils	GSR
388	4.99E-50	2.33513	0.573	0.273	1.55E-45	Neutrophils	NAMPT
389	3.25E-45	2.42035	0.405	0.152	1.01E-40	Neutrophils	PGLYRP1
390	1.62E-16	2.25978	0.333	0.172	5.04E-12	Neutrophils	IFITM1
